# *Sleeping Beauty* mutagenesis identifies *BACH2* and other regulators of CD8^+^ T cell exhaustion, persistence *in vivo*, and CAR-T function under tumor-associated chronic antigen stimulation

**DOI:** 10.1101/2025.08.18.670666

**Authors:** Chang-Jung Lee, Alex T. Larsson, Tyler A. Jubenville, Wendy A. Hudson, Carli M. Stewart, Alexander K. Tsai, Adam L. Burrack, Erin E. Nolan, Zach J. Seeman, Yu-Ling Yang, Christopher M. Stehn, Daryl M. Gohl, Margaret Donovan, Nuri A. Temiz, Flavia E. Popescu, Søren Warming, Somasekar Seshagiri, Yun You, Ingunn M. Stromnes, Saad S. Kenderian, David A. Largaespada

**Affiliations:** Department of Genetics, Cell Biology and Development, University of Minnesota, Twin Cities, Minneapolis, Minnesota, USA; Department of Pediatrics, Masonic Cancer Center, University of Minnesota, Minneapolis, Minnesota, USA; T Cell Engineering, Mayo Clinic, Rochester, MN, USA; Mayo Clinic Graduate School of Biomedical Sciences, Mayo Clinic, Rochester, MN, USA; Department of Molecular Pharmacology and Experimental Therapeutics, Mayo Clinic, Rochester, MN, USA; Center for Immunology, University of Minnesota, Minneapolis, MN, USA; Department of Microbiology and Immunology, University of Minnesota, Minneapolis, MN, USA; Department of Medicine, Division of Hematology, Oncology, and Transplantation, University of Minnesota, Minneapolis, MN, USA; University of Minnesota Genomics Center, St. Paul, MN, USA; Institute for Health Informatics, University of Minnesota, Minneapolis, Minnesota, USA; Genentech Inc., San Francisco, California, USA; AntlerA Therapeutics, Toronto, Ontario, Canada; Mouse Genetics Laboratory, University of Minnesota, Minneapolis, Minnesota, USA; Division of Hematology, Department of Medicine, Mayo Clinic, Rochester, MN, USA; Department of Immunology, Mayo Clinic, Rochester, MN, USA

## Abstract

Genes that enhance T cell function represent promising targets for improving engineered T cell therapies for cancer. While extensive CRISPR knockout screens have identified key genes enhancing T cell persistence, employing *Sleeping Beauty* (*SB*) insertional mutagenesis, which induces both gain-(GOF) and loss-of-function (LOF) mutations via the generation of fusion transcripts with endogenous genes, may uncover additional critical factors that previous approaches have overlooked. We developed transgenic mice carrying <u>D</u>oxycycline (Dox)-inducible <u>SB</u> mutag<u>e</u>nesis s<u>y</u>stem (DiSBey) in primary T cells. Using DiSBey, we conducted screens for genetic alterations enhancing T cell persistence under chronic antigen exposure. Specifically, CD8⁺ T cells from Dox-fed DiSBey mice were subjected to repeated anti-CD3 stimulation over 18 days to mimic chronic antigenic stimulation. We then identified *SB* transposon genomic insertion sites and corresponding fusion transcripts from the persistent DiSBey CD8⁺ T cells using enhanced-specificity tagmentation sequencing (esTag-seq) and RNA-seq, respectively. Under chronic stimulation, *SB*-mutagenized CD8⁺ T cells exhibited improved persistence and reduced terminal exhaustion phenotype. Across six independent screens, we identified 38 genes that were recurrently targeted by the *SB* transposon T2/Onc2 and differentially expressed under chronic anti-CD3 stimulation stress. Among these, T2/Onc2 insertions into *Bach2* and *Elmo1* were repeatedly found at the genomic level and were associated with altered nascent transcript expression. *Bach2*, known as a key regulator of T cell memory formation and resistance to chronic viral infection but less characterized in engineered T cells for cancer therapy, was found to enhance *in vivo* tumor persistence in the B16-Ova tumor model. We showed that ectopic *Bach2* expression levels influence engineered T cell differentiation lineage. A Bach2^low^ signature allowed differentiation into both KLRG1⁺ and CD62L⁺ phenotypes, whereas Bach2^high^ restricted differentiation predominantly to the CD62L⁺ subset. Finally, in human CART19-28ζ cells, *BACH2* overexpression enhanced cytotoxicity and improved tumor control following chronic cancer stimulation. Controllable *SB* mutagenesis using DiSBey mice provides a novel platform for functional screening of genes that improve T cell therapeutic phenotypes. Our findings highlight a dose-dependent role of BACH2 in enhancing the function of engineered T cells under conditions of chronic antigenic stimulation.
