## Supplementary Tables for "*Sleeping Beauty* mutagenesis identifies *BACH2* and other regulators of CD8^+^ T cell exhaustion, persistence *in vivo*, and CAR-T function under tumor-associated chronic antigen stimulation"

### Sheet: Supplementary Table 1
Supplementary Table 1: Genotyping and transposon excision Primers
Name	Primer Seq. 5’->3’	Final Conc. [nM]	Expected Size	Notes	Source
SB100X Geno F	TCCTCTTTCCAGTCTTCCTTGTGC	1000	Transgene = ~1,148bp	Determines wild-type, heterozygous	NA
			Wild-type = ~398bp	and homozygous states
SB100X Geno R1	TCGACTTTACGAGGGTAGGAAGTG	1000
SB100X Geno R2	TGGTTTCTTTGGGCTAGAGGTGG	1000
ROSA A	AAAGTCGCTCTGAGTTGTTAT	1000	Transgene = ~350bp	Determines wild-type, heterozygous	Dow et al. 2014
			Wild-type = ~297bp	and homozygous states
ROSA B	GCGAAGAGTTTGTCCTCAACC	1000
ROSA C5	CCTCCAATTTTACACCTGTTC	1000
hCD2 F	ACATCAGAAGGGCTGGCTTG	1000		Does NOT produce a wild-type band	NA
hCD2 R	AGGCAAATTTTGGTGTACGG	1000
6070 wt F	GCAAACAGAACCCTCCAAAA	200	Transgene = ~281bp	Determines wild-type, heterozygous	Riordan et al. 2014
			Wild-type = ~433bp	and homozygous states
6070 wt R	TTGGTGATGAAGTTGCAGGA	200
6070 Onc R	CGCCGCATACACTATTCTCA	120
6113 wt L	TGGTTGCTGAGGGTTAAACA	80	Transgene = ~238bp	Determines wild-type, heterozygous	Riordan et al. 2014
			Wild-type = ~338bp	and homozygous states
6113 wt R	AGCATCTCCTTGGGCCTACT	80
6113 Onc R	CAAACAATAGTTTTGGCAAATTTC	320
T2/Onc Exc F	TGTGCTGCAAGGCGATTA	1000	Intact = ~2,389	Determines if a T2/Onc transposon has been excised from its concatemer	Collier et al. 2005
			Excised = ~233
T2/Onc Exc R	ACCATGATTACGCCAAGC	1000
References: 1. Dow, L. E. et al. Conditional Reverse Tet-Transactivator Mouse Strains for the Efficient Induction of TRE-Regulated Transgenes in Mice. PLoS ONE 9, e95236 (2014). 2. Riordan, J. D. et al. Sequencing methods and datasets to improve functional interpretation of sleeping beauty mutagenesis screens. BMC Genomics 15, 1150 (2014). 3. Collier, L., Carlson, C., Ravimohan, S. et al. Cancer …

### Sheet: Supplementary Table 2
Supplementary Table 2: Antibody and reagent list for flow cytometry
Viability Dye/Staining target	Clone Name	Catalog Number	Company
Cytek Ghost Dye Red 780	-	13-0865-T100	Cytek
Zombie NIR	-	423106	BioLegend
Zombie Yellow	-	423104	BioLegend
Zombie R718™	-	423115	BioLegend
Mouse Fc blocker (CD16/CD32)	-	14-0161-85	Thermo-Fisher
Mouse CD3	17A2	100214 / 100229	BioLegend
Mouse CD4	RM4.5	553047	BD Biosciences
Mouse CD8	53-6.7	100744 / 564920	BioLegend / BD
Mouse CD19	1D3	563557	BD Biosciences
Mouse PD-1	RMP1-30	109110	BioLegend
Mouse TIM-3	RMT3-23	119706, 119747	BioLegend
Mouse Thy1.1	OX-7	202535	BioLegend
Mouse CD62L	MEL-14	104438	BioLegend
Mouse KLRG1	2F1/KLRG1	138413	BioLegend
Mouse IFN-γ	XMG1.2	505830	BioLegend
Mouse IL-2	JES6-5H4	503840	BioLegend
Mouse TNF-α	MP6-XT22	506322	BioLegend
Mouse GzmB	QA16A02	372204	BioLegend
Mouse GFP	FM264G	338008	BioLegend
Mouse CD45	30-F11	561047	BD Biosciences
Mouse F4/80	BM8	123114	BioLegend
Mouse Ly6G	1A8	127645	BioLegend
Mouse NK1.1	PK136	17-5941-81	eBioscience
Human CD3	OKT3	317322	BioLegend
Human PD-1	EH12.2H7	329920	BioLegend
Human TIM-3	F38-2E2	345006	BioLegend
Human CTLA-4	BNI3	369614	BioLegend
Human LAG-3	7H2C65	369212	BioLegend
Human IL-2	5344.111	562384	BD Biosciences
Human IFN-γ	4S.B3	47-7319-42	eBioScience
Human TNF-α	Mab11	502930	BioLegend
Biotin Protein L (primary for human CAR19-28ζ cell determination)	-	M00097	GenScript
Streptavidin (secondary)	-	405203	BioLegend

### Sheet: Supplementary Table 3
Supplementary Table 3. Primer list for esTAG-PCR capturing T2/Onc2
Name	Primer Seq. 5’->3’	Amplification round
SB_L_Outer	TGGAGTAGTTGAAAAACGAGT	Enrichment PCR
SB_R_Outer	CAGGAATTGTGAAAAAGTGAGT
p5 forward primer	AATGATACGGCGACCACCGA
SB_L_Inner_TS_p7	caagcagaagacggcatacgagatgtgactggagttcagacgtgtgctcttccgatctTGTATTTGGCTAAGGTGTATGTA	Nested PCR
SB_R_Inner_TS_p7	caagcagaagacggcatacgagatgtgactggagttcagacgtgtgctcttccgatctGACTCCAACTTAAGTGTATGTAA
p5 forward primer	AATGATACGGCGACCACCGA
